# Cell cycle arrest explained the observed bulk 3D genomic alterations in response to long term heat shock for mammalian cells

**DOI:** 10.1101/2021.12.07.471582

**Authors:** Bingxiang Xu, Xiaomeng Gao, Xiaoli Li, Yan Jia, Feifei Li, Zhihua Zhang

**Affiliations:** Beijing Institute of Genomics, Chinese Academy of Sciences, and China National Center for Bioinformation No.1 Beichen West Road, Chaoyang District, Beijing 100101, China; School of Life Science, University of Chinese Academy of Sciences, Beijing, China; School of Kinesiology, Shanghai University of Sport, Shanghai, China; Department of Cell Biology and Genetics, Core Facility of Developmental Biology, Chongqing Medical University, Chongqing 400016, China; Division of Cell, Developmental and Integrative Biology, School of Medicine, South China University of Technology, Guangzhou 510006, China

**Keywords:** Heat shock, Hi-C, chromosomal conformation, cell cycle

## Abstract

Heat shock is a common environmental stress, while the response of the nucleus to it remains controversial in mammalian cells. Acute reaction and chronic adaptation to environmental stress may have distinct internal rewiring in the gene regulation networks. However, this difference remains largely unexplored. Here, we report that chromatin conformation and chromatin accessibility respond differently in short- and long-term heat shock in human K562 cells. Interestingly, we found that chromatin conformation in K562 cells was largely stable in response to short heat shock, while showed clear and characteristic changes after long-term heat treatment with little alteration in chromatin accessibility during the whole process. We further showed *in silico* and experimental evidence strongly suggesting that changes in chromatin conformation may largely stem from an accumulation of cells in the M stage of cell cycle in response to heat shock. Our results represent a paradigm shift away from the controversial view of chromatin response to heat shock and emphasize the necessity of cell cycle analysis while when interpreting bulk Hi-C data.
