## Supplemental table S1 for "Cell cycle arrest explained the observed bulk 3D genomic alterations in response to long term heat shock for mammalian cells"

### Sheet: G1-S Hi-C
	All ligation	Q30	inter-chromosome	intra-chromosome	long distance	short distance (10~20Kb)	short distance (<=10Kb)
NHS_1	81994471	73181205	7901737	74092734	42991456	4977682	26123596
NHS_2	84147410	75753059	9147304	75000106	46748335	5083018	23168753
NHS_3	70023379	61478796	6793634	63229745	37688222	4383848	21157675
SHS_1	237630551	210353788	32866760	204763791	131048260	13747223	59968308
SHS_2	378292107	338141605	56027070	322265037	212611290	24051762	85601985
LHS_1	259687578	227147907	42292724	217394854	144582709	15526495	57285650
LHS_2	299567906	266024378	51065286	248502620	165032850	17622408	65847362

### Sheet: ATAC-seq
	Total number of valid pairs	Number of short pairs	Number of long pairs	Number of ATAC-seq peaks
NHS-1	24805226	10541999	14263227	37122
NHS-2	29704855	11553490	18151365	46234
SHS-1	34306324	13057031	21249293	44871
SHS-2	29336485	11991257	17345228	30358
LHS-1	27851477	10411308	17440169	32083
LHS-2	26069859	12382290	13687569	38725

### Sheet: G2-M Hi-C
	All ligation	Q30	inter-chromosome	intra-chromosome	long distance	short distance (10~20Kb)	short distance (<=10Kb)
LSH_1	348427238	316106446	34178971	314248267	222015890	19942070	72290307
LHS_2	274848185	250584469	30245309	244602876	173819817	15371221	55411838
SHS_1	229289657	209191450	28468249	200821408	143959058	13390221	43472129
SHS_2	259148913	235609076	29757268	229391645	160285506	15196245	53909894
NHS_1	201673884	176506372	24207922	177465962	129945751	9854303	37665908
NHS_2	275396133	242564075	34497831	240898302	186502016	14843367	39552919

### Sheet: mixed Hi-C
	All ligation	Q30	inter-chromosome	intra-chromosome	long distance	short distance (10~20Kb)	short distance (<=10Kb)
SHS-0	73298343	61547605	9673914	63624429	27991878	2689324	32943227
SHS-1	114415737	94902800	15675898	98739839	43053041	4113033	51573765
SHS-2	127096721	105399646	18057363	109039358	50333111	4984042	53722205
LHS-1	257510492	222787744	25162028	232348464	43697745	4017701	184633018
LHS-2	309298506	260729598	37780442	271518064	103423534	9928256	158166274
NHS-1	256746429	212651317	36332314	220414115	97635820	9183652	113594643
NHS-2	233873235	194246603	33333775	200539460	90158534	7926373	102454553

### Sheet: public data
DATA	Accession number
K562 H3k27ac ChIP-seq	ENCSR000AKP
K562 CTCF ChIP-seq	ENCSR000AKO
GM12878 Hi-C	GSE63525
