## Supplemental table S4 for "Cell cycle arrest explained the observed bulk 3D genomic alterations in response to long term heat shock for mammalian cells"

### Sheet: Sheet1
Proportion of M cells in G2/M cells by microscopy
Replicate	NHS	SHS	LHS
Rep1	41/130 (31.5%)	44/123 (35.8%)	110/230 (47.8%)
Rep2	41/110 (37.2%)	32/82 (39.0%)	47/98 (47.9%)
Rep3	37/103 (35.9%)	29/80 (36.3%)	38/81 (46.9%)
total	119/343 (34.7%)	105/285 (36.8%)	195/409 (47.7%)
